# Interaction specificity of clustered protocadherins inferred from sequence covariation and structural analysis

**DOI:** 10.1101/493106

**Authors:** John M. Nicoludis, Anna G. Green, Sanket Walujkar, Elizabeth J. May, Marcos Sotomayor, Debora S. Marks, Rachelle Gaudet

## Abstract

Clustered protocadherins are a large family of paralogous proteins that play important roles in neuronal development. The more than 50 clustered protocadherin isoforms have remarkable homophilic specificity for interactions between cellular surfaces that is controlled by a large antiparallel dimer interface formed by the first four extracellular cadherin (EC) domains. To understand how specificity is achieved between the numerous paralogs, we used a combination of structural and computational approaches. Molecular dynamics simulations revealed that individual EC interactions are weak and go through binding and unbinding events, but together they form a stable complex through polyvalency. Using sequence coevolution, we generated a statistical model of interaction energy for the clustered protocadherin family that measures the contributions of all amino acid pairs in the interface. Our interaction energy model assesses specificity for all possible pairs of isoforms, recapitulating known pairings and predicting the effects of experimental changes in isoform specificity that are consistent with literature results. Our results show that sequence coevolution can be used to understand specificity determinants in a protein family and prioritize interface amino acid substitutions to reprogram specific protein-protein interactions.
