## Supplementary material for "Interaction specificity of clustered protocadherins inferred from sequence covariation and structural analysis"

2
3
4
5
33
34
35
36
37
38
39
40
41
42
43
44
45
46
65
66
67
68
69
70
71
72
73
74
75
76
77
78
79
80
81
82
83
84
85
86
87
88
89
90
91
92
93
94
95
102
103
104
105
106
107
108
109
110
111
112
113
114
115
116
117
118
119
120
121
122
123
124
125
126
127
128
129
130
131
132
133
134
135
139
140
143
151
154
156
157
158
159
160
161
162
163
164
165
166
167
168
169
172
173
174
176
185
204
205
206
207
208
209
210
211
212
213
214
215
216
217
218
219
220
221
222
223
226
242
243
244
245
246
247
248
249
251
252
253
254
255
256
257
258
259
260
261
262
263
264
266
267
268
270
278
282
283
284
285
286
287
288
289
290
291
292
293
294
295
296
297
298
299
300
301
302
303
304
305
306
307
308
309
310
311
312
313
315
321
322
323
324
325
326
327
328
329
330
331
332
333
336
337
339
340
341
342
343
344
345
346
347
348
349
350
351
352
356
358
371
372
373
374
375
376
377
378
379
380
381
410
411
412
414
416
419
